# 2-Hydroxyglutarate Redirects Fatty Acid Partitioning to Mitigate Lipotoxic Stress and Preserve Metabolic Fuel

**DOI:** 10.64898/2026.08.12.744465

**Authors:** Niv Vigder, Amit Chandra, Nishith Shrimali, Sergey Tumanov, Vlad Elgart, Huamei He, Ryan Mulhern, Ram P. Chakrabarty, Navdeep S. Chandel, Stuart Cordwell, Steven P. Gygi, João A. Paulo, Joseph Loscalzo

## Abstract

The role of 2-hydroxyglutarate in lipid metabolism is currently unknown. Here we show that 2HG redistributes the partitioning of fatty acids into triglyceride storage and away from membrane phospholipid synthesis, mitochondrial oxidation, and lipotoxic intermediates. In primary human cardiac and vascular cells, both enantiomers, D2HG and L2HG, expanded triglyceride stores and lipid droplets while selectively depleting phosphatidylethanolamine, with L2HG acting more potently than D2HG despite lower intracellular accumulation. Mechanistically, L2HG increases DGAT-dependent triglyceride synthesis, slows triglyceride turnover, and constrains the ethanolamine branch of the Kennedy pathway. This response limits fatty acid oxidation, long-chain acylcarnitine accumulation, and lipid peroxidation independently of pseudohypoxic transcription or canonical lipid storage regulators, while also remodeling the phosphoproteome and redox proteome. L2HG accumulation induces hypertriglyceridemia in mice, redistributes the acyl chain composition of cardiac triglycerides, and limits ischemia-induced acylcarnitine accumulation in the heart, mirroring a positive association between circulating 2HG and triglycerides in humans. Thus, 2HG expands metabolic flexibility from whether fatty acids are used as fuel to how that fuel is allocated among storage, membrane synthesis, and oxidation.
