## Supplementary Table 2 for "2-Hydroxyglutarate Redirects Fatty Acid Partitioning to Mitigate Lipotoxic Stress and Preserve Metabolic Fuel"

### Sheet: Contents
Supplementary Table 2 — PE-TG acyl-chain overlap (OL2HG, HCM)
Result	value
down-PE features (input)	52 (49 distinct compositions)
up-TG features (input)	39 (35 distinct compositions)
distinct down-PE acyl pairs	39
distinct up-TG acyl pairs	44
OVERLAP (PE pairs also in up-TG)	19 (48.7% of 39)
PE-only pairs	20
TG-only pairs	25
Tabs: acyl_pair_overlap (all pairs+flags); downPE_species; upTG_species (input sets, with feature ID).

### Sheet: acyl_pair_overlap
acyl_pair	in_downPE	in_upTG	category	n_PE_species	n_TG_species	PE_species	TG_species
14:0_16:0	N	Y	TG-only	0	1		TG(14:0_16:0_22:6)+NH4
14:0_20:4	Y	N	PE-only	1	0	PE(14:0_20:4)-H
14:0_22:6	N	Y	TG-only	0	1		TG(14:0_16:0_22:6)+NH4
16:0	N	Y	TG-only	0	1		TG(16:0_16:0_22:6)+NH4
16:0_16:1	Y	N	PE-only	1	0	PE(16:0_16:1)-H
16:0_17:0	N	Y	TG-only	0	1		TG(16:0_17:0_20:4)+NH4
16:0_17:1	Y	Y	overlap	1	1	PE(16:0_17:1)-H	TG(16:0_17:1_22:6)+NH4
16:0_18:0	N	Y	TG-only	0	2		TG(16:0_18:0_20:4)+NH4; TG(16:0_18:0_22:6)+NH4
16:0_18:1	Y	Y	overlap	2	2	PE(16:0_18:1)+H; PE(16:0_18:1)-H	TG(16:0_18:1_20:4)+NH4; TG(16:0_18:1_22:6)+NH4
16:0_18:2	Y	N	PE-only	1	0	PE(16:0_18:2)-H
16:0_20:3	Y	N	PE-only	1	0	PE(16:0_20:3)-H
16:0_20:4	Y	Y	overlap	2	4	PE(16:0_20:4)+H; PE(16:0_20:4)-H	TG(16:0_17:0_20:4)+NH4; TG(16:0_18:0_20:4)+NH4; TG(16:0_18:1_20:4)+NH4; TG(16:0_20:4_22:5)+NH4
16:0_20:5	Y	N	PE-only	2	0	PE(16:0_20:5)+H; PE(16:0_20:5)-H
16:0_22:5	N	Y	TG-only	0	1		TG(16:0_20:4_22:5)+NH4
16:0_22:6	Y	Y	overlap	1	5	PE(16:0_22:6)+H	TG(14:0_16:0_22:6)+NH4; TG(16:0_16:0_22:6)+NH4; TG(16:0_17:1_22:6)+NH4; TG(16:0_18:0_22:6)+NH4; TG(16:0_18:1_22:6)+NH4
16:1_17:1	Y	N	PE-only	1	0	PE(16:1_17:1)-H
16:1_18:1	Y	Y	overlap	2	3	PE(16:1_18:1)+H; PE(16:1_18:1)-H	TG(16:1_18:1_20:4)+NH4; TG(16:1_18:1_22:5)+NH4; TG(16:1_18:1_24:1)+NH4
16:1_20:3	Y	N	PE-only	1	0	PE(16:1_20:3)-H
16:1_20:4	Y	Y	overlap	2	1	PE(16:1_20:4)+H; PE(16:1_20:4)-H	TG(16:1_18:1_20:4)+NH4
16:1_22:5	N	Y	TG-only	0	1		TG(16:1_18:1_22:5)+NH4
16:1_24:1	N	Y	TG-only	0	1		TG(16:1_18:1_24:1)+NH4
17:0_18:1	Y	Y	overlap	1	2	PE(17:0_18:1)-H	TG(17:0_18:1_20:4)+NH4; TG(17:0_18:1_22:5)+NH4
17:0_20:3	Y	N	PE-only	1	0	PE(17:0_20:3)-H
17:0_20:4	Y	Y	overlap	2	2	PE(17:0_20:4)+H; PE(17:0_20:4)-H	TG(16:0_17:0_20:4)+NH4; TG(17:0_18:1_20:4)+NH4
17:0_22:5	N	Y	TG-only	0	1		TG(17:0_18:1_22:5)+NH4
17:1_18:1	Y	Y	overlap	1	1	PE(17:1_18:1)-H	TG(17:1_18:1_18:1)+NH4
17:1_18:2	Y	N	PE-only	1	0	PE(17:1_18:2)-H
17:1_22:6	N	Y	TG-only	0	1		TG(16:0_17:1_22:6)+NH4
18:0	N	Y	TG-only	0	1		TG(18:0_18:0_22:6)+NH4
18:0_18:1	Y	Y	overlap	2	6	PE(18:0_18:1)+H; PE(18:0_18:1)-H	TG(18:0_18:1_20:3)+NH4; TG(18:0_18:1_20:4)+NH4; TG(18:0_18:1_22:3)+NH4; TG(18:0_18:1_22:5)+NH4; TG(18:0_18:1_22:6)+NH4; TG(18:0_18:1_24:1)+NH4
18:0_18:2	Y	Y	overlap	1	1	PE(18:0_18:2)-H	TG(18:0_18:2_22:6)+NH4
18:0_20:2	Y	N	PE-only	1	0	PE(18:0_20:2)-H
18:0_20:3	N	Y	TG-only	0	2		TG(18:0_18:1_20:3)+NH4; TG(18:0_20:3_22:5)+NH4
18:0_20:4	N	Y	TG-only	0	3		TG(16:0_18:0_20:4)+NH4; TG(18:0_18:1_20:4)+NH4; TG(18:0_20:4_22:6)+NH4
18:0_22:3	Y	Y	overlap	1	1	PE(18:0_22:3)-H	TG(18:0_18:1_22:3)+NH4
18:0_22:4	Y	N	PE-only	1	0	PE(18:0_22:4)-H
18:0_22:5	Y	Y	overlap	1	3	PE(18:0_22:5)-H	TG(18:0_18:1_22:5)+NH4; TG(18:0_20:3_22:5)+NH4; TG(18:0_22:5_22:6)+NH4
18:0_22:6	N	Y	TG-only	0	6		TG(16:0_18:0_22:6)+NH4; TG(18:0_18:0_22:6)+NH4; TG(18:0_18:1_22:6)+NH4; TG(18:0_18:2_22:6)+NH4; TG(18:0_20:4_22:6)+NH4; TG(18:0_22:5_22:6)+NH4
18:0_24:1	N	Y	TG-only	0	1		TG(18:0_18:1_24:1)+NH4
18:1	Y	Y	overlap	2	5	PE(18:1_18:1)+H; PE(18:1_18:1)-H	TG(17:1_18:1_18:1)+NH4; TG(18:1_18:1_20:4)+NH4; TG(18:1_18:1_22:5)+NH4; TG(18:1_18:1_22:6)+NH4; TG(18:1_18:1_24:1)+NH4
18:1_18:2	Y	Y	overlap	1	1	PE(18:1_18:2)-H	TG(18:1_18:2_22:5)+NH4
18:1_20:3	Y	Y	overlap	1	2	PE(18:1_20:3)-H	TG(18:0_18:1_20:3)+NH4; TG(18:1_20:3_22:6)+NH4
18:1_20:4	Y	Y	overlap	2	6	PE(18:1_20:4)+H; PE(18:1_20:4)-H	TG(16:0_18:1_20:4)+NH4; TG(16:1_18:1_20:4)+NH4; TG(17:0_18:1_20:4)+NH4; TG(18:0_18:1_20:4)+NH4; TG(18:1_18:1_20:4)+NH4; TG(18:1_20:4_22:6)+NH4
18:1_22:3	N	Y	TG-only	0	1		TG(18:0_18:1_22:3)+NH4
18:1_22:5	Y	Y	overlap	1	7	PE(18:1_22:5)+H	TG(16:1_18:1_22:5)+NH4; TG(17:0_18:1_22:5)+NH4; TG(18:0_18:1_22:5)+NH4; TG(18:1_18:1_22:5)+NH4; TG(18:1_18:2_22:5)+NH4; TG(18:1_22:5_22:5)+NH4; TG(18:1_22:5_22:6)+NH4
18:1_22:6	N	Y	TG-only	0	6		TG(16:0_18:1_22:6)+NH4; TG(18:0_18:1_22:6)+NH4; TG(18:1_18:1_22:6)+NH4; TG(18:1_20:3_22:6)+NH4; TG(18:1_20:4_22:6)+NH4; TG(18:1_22:5_22:6)+NH4
18:1_23:0	Y	N	PE-only	1	0	PE(18:1_23:0)-H
18:1_24:0	Y	N	PE-only	2	0	PE(18:1_24:0)+H; PE(18:1_24:0)-H
18:1_24:1	Y	Y	overlap	1	3	PE(18:1_24:1)-H	TG(16:1_18:1_24:1)+NH4; TG(18:0_18:1_24:1)+NH4; TG(18:1_18:1_24:1)+NH4
18:1_26:0	Y	N	PE-only	1	0	PE(18:1_26:0)-H
18:2_22:5	N	Y	TG-only	0	1		TG(18:1_18:2_22:5)+NH4
18:2_22:6	N	Y	TG-only	0	1		TG(18:0_18:2_22:6)+NH4
20:0_22:6	Y	N	PE-only	1	0	PE(20:0_22:6)-H
20:1_22:6	Y	N	PE-only	1	0	PE(20:1_22:6)-H
20:3_22:5	N	Y	TG-only	0	1		TG(18:0_20:3_22:5)+NH4
20:3_22:6	N	Y	TG-only	0	1		TG(18:1_20:3_22:6)+NH4
20:3_24:0	Y	N	PE-only	1	0	PE(20:3_24:0)-H
20:4_22:5	N	Y	TG-only	0	1		TG(16:0_20:4_22:5)+NH4
20:4_22:6	N	Y	TG-only	0	2		TG(18:0_20:4_22:6)+NH4; TG(18:1_20:4_22:6)+NH4
20:4_24:0	Y	N	PE-only	1	0	PE(20:4_24:0)-H
20:4_24:1	Y	N	PE-only	1	0	PE(20:4_24:1)-H
22:5	N	Y	TG-only	0	1		TG(18:1_22:5_22:5)+NH4
22:5_22:6	N	Y	TG-only	0	2		TG(18:0_22:5_22:6)+NH4; TG(18:1_22:5_22:6)+NH4
22:6_24:0	Y	N	PE-only	1	0	PE(22:6_24:0)-H

### Sheet: downPE_species
ID	species	log2FC	padj_BH
n_700.4922_15.71	PE(16:1_17:1)-H	-1.9594	0.00477953
n_874.6343_21.01	PE(22:6_24:0)-H	-1.88	5.35551e-06
n_726.5086_16.05	PE(17:1_18:2)-H	-1.8024	0.000176916
n_736.4922_15.07	PE(16:1_20:4)-H	-1.6755	6.91845e-05
n_728.5234_17.12	PE(17:1_18:1)-H	-1.6333	0.00521403
p_738.5067_15.05	PE(16:1_20:4)+H	-1.566	0.00534183
n_764.5236_16.54	PE(18:1_20:4)-H	-1.5068	3.4656e-07
n_714.5086_16.44	PE(16:1_18:1)-H	-1.3844	6.51232e-07
n_852.6503_21.7	PE(20:3_24:0)-H	-1.3357	2.38969e-05
n_742.5396_17.8	PE(18:1_18:1)-H	-1.3314	5.21572e-06
n_850.6324_21.31	PE(20:4_24:0)-H	-1.3085	0.000140729
n_736.4924_15.43	PE(16:0_20:5)-H	-1.2865	0.0049857
p_716.5222_16.56	PE(16:1_18:1)+H	-1.2557	0.000234994
p_744.5538_17.79	PE(18:1_18:1)+H	-1.2249	3.31522e-07
p_766.5373_16.5	PE(18:1_20:4)+H	-1.1806	2.98407e-07
n_742.5395_18	PE(18:0_18:2)-H	-1.1726	0.000932802
n_740.5243_16.77	PE(18:1_18:2)-H	-1.1245	1.09063e-06
p_738.5065_15.4	PE(16:0_20:5)+H	-1.1226	7.16408e-05
n_702.5085_16.84	PE(16:0_17:1)-H	-1.1044	0.00448068
n_714.5086_16.6	PE(16:0_18:2)-H	-1.0858	0.000804817
n_702.5083_17.05	PE(16:0_17:1)-H	-1.0779	0.000932802
n_826.6339_21.17	PE(18:1_24:1)-H	-1.0613	5.24958e-06
n_766.5392_17.12	PE(18:1_20:3)-H	-1.0445	0.0226791
n_740.5242_17.04	PE(16:0_20:3)-H	-1.0368	0.0133407
n_710.4768_14.86	PE(14:0_20:4)-H	-0.9962	0.00223442
n_814.6345_21.73	PE(18:1_23:0)-H	-0.9921	0.000149679
p_740.5221_16.39	PE(16:0_20:4)+H	-0.9634	2.44227e-06
p_740.5221_16.18	PE(16:0_20:4)+H	-0.9427	6.82077e-05
n_856.6811_23.03	PE(18:1_26:0)-H	-0.9138	5.83439e-05
n_848.6176_20.22	PE(20:4_24:1)-H	-0.9108	4.56537e-05
n_716.5242_17.7	PE(16:0_18:1)-H	-0.9064	8.73571e-06
n_828.6501_22.18	PE(18:1_24:0)-H	-0.8869	7.73752e-06
p_718.5378_17.68	PE(16:0_18:1)+H	-0.8594	6.57508e-06
p_830.6627_22.17	PE(18:1_24:0)+H	-0.8525	1.2166e-05
n_770.5719_19.21	PE(18:0_20:2)-H	-0.8393	0.0212701
n_738.5084_16.26	PE(16:0_20:4)-H	-0.8137	0.00490523
p_764.5215_15.56	PE(16:0_22:6)+H	-0.7992	0.0146028
n_738.5082_16.04	PE(16:0_20:4)-H	-0.7896	0.0158668
n_688.4926_16.27	PE(16:0_16:1)-H	-0.7488	5.74023e-05
n_738.5083_15.71	PE(16:1_20:3)-H	-0.734	0.00148195
p_792.5547_16.57	PE(18:1_22:5)+H	-0.7253	0.000147907
p_754.5374_16.89	PE(17:0_20:4)+H	-0.7206	0.000477008
n_796.5878_19.34	PE(18:0_22:3)-H	-0.7024	0.00236143
n_730.5389_18.39	PE(17:0_18:1)-H	-0.6973	0.0392799
n_744.5558_19.04	PE(18:0_18:1)-H	-0.6963	4.00992e-05
n_818.5696_18.79	PE(20:0_22:6)-H	-0.6765	0.0173975
n_816.5545_17.51	PE(20:1_22:6)-H	-0.6541	0.017873
n_792.5545_17.89	PE(18:0_22:5)-H	-0.6501	4.82782e-05
n_752.5233_16.98	PE(17:0_20:4)-H	-0.6434	0.00910847
n_794.5705_18.75	PE(18:0_22:4)-H	-0.6183	0.0292548
n_754.5402_17.71	PE(17:0_20:3)-H	-0.6154	0.0208957
p_746.5688_19.01	PE(18:0_18:1)+H	-0.5921	3.95514e-05

### Sheet: upTG_species
ID	species	log2FC	padj_BH
p_924.8011_25.48	TG(16:0_18:0_22:6)+NH4	1.5351	6.82416e-07
p_896.7698_24.86	TG(16:0_16:0_22:6)+NH4	1.8662	1.00059e-05
p_868.7382_24.19	TG(14:0_16:0_22:6)+NH4	1.8769	5.73434e-06
p_958.8796_26.84	TG(16:1_18:1_24:1)+NH4	1.8835	2.3347e-07
p_952.832_26.05	TG(18:0_18:0_22:6)+NH4	1.959	6.51232e-07
p_956.8639_26.48	TG(18:0_18:1_22:3)+NH4	1.9653	4.16679e-07
p_988.9263_27.7	TG(18:0_18:1_24:1)+NH4	1.978	2.02717e-07
p_908.7704_24.55	TG(16:0_17:1_22:6)+NH4	2.0143	9.63335e-07
p_928.8326_26.11	TG(18:0_18:1_20:3)+NH4	2.0935	1.94269e-06
p_888.801_25.55	TG(17:1_18:1_18:1)+NH4	2.1109	4.56863e-07
p_986.911_27.27	TG(18:1_18:1_24:1)+NH4	2.1698	6.51232e-07
p_912.8005_25.28	TG(17:0_18:1_20:4)+NH4	2.2268	1.09952e-06
p_922.7856_24.87	TG(16:0_18:1_22:6)+NH4	2.2288	6.51232e-07
p_886.7856_25.4	TG(16:0_17:0_20:4)+NH4	2.3231	4.51264e-07
p_928.8324_26	TG(18:0_18:1_20:3)+NH4	2.3325	2.02717e-07
p_900.801_25.72	TG(16:0_18:0_20:4)+NH4	2.3851	1.22393e-07
p_998.8165_24.37	TG(18:1_22:5_22:5)+NH4	2.3871	5.86315e-06
p_950.8168_25.11	TG(18:1_18:1_22:5)+NH4	2.4076	4.51264e-07
p_938.8163_25.41	TG(17:0_18:1_22:5)+NH4	2.4802	4.67329e-07
p_948.8012_24.71	TG(18:1_18:2_22:5)+NH4	2.5104	6.61499e-07
p_976.8322_25.3	TG(18:0_20:3_22:5)+NH4	2.517	5.27357e-07
p_950.8167_25.48	TG(18:0_18:1_22:6)+NH4	2.5414	1.22393e-07
p_952.8322_25.7	TG(18:0_18:1_22:5)+NH4	2.5638	4.51264e-07
p_950.8168_25.31	TG(18:1_18:1_22:5)+NH4	2.5662	2.02717e-07
p_948.8016_24.89	TG(18:1_18:1_22:6)+NH4	2.5662	1.58392e-06
p_898.7851_25.13	TG(16:0_18:1_20:4)+NH4	2.6027	1.22393e-07
p_924.8011_25.12	TG(18:1_18:1_20:4)+NH4	2.6074	2.28782e-07
p_948.8011_24.59	TG(18:1_18:2_22:5)+NH4	2.6369	7.28095e-07
p_996.8013_24.12	TG(18:1_22:5_22:6)+NH4	2.6799	6.26717e-07
p_926.8165_25.72	TG(18:0_18:1_20:4)+NH4	2.7464	1.22393e-07
p_896.7697_24.51	TG(16:1_18:1_20:4)+NH4	2.7478	8.3588e-06
p_922.7856_24.59	TG(16:1_18:1_22:5)+NH4	2.7514	3.31522e-07
p_998.8168_24.77	TG(18:0_22:5_22:6)+NH4	2.7566	2.92062e-07
p_998.8165_24.61	TG(18:1_22:5_22:5)+NH4	2.7865	1.72908e-07
p_972.801_24.39	TG(18:1_20:3_22:6)+NH4	2.8532	2.02717e-07
p_946.7851_24.37	TG(16:0_20:4_22:5)+NH4	2.883	2.02717e-07
p_970.786_24.12	TG(18:1_20:4_22:6)+NH4	2.91	1.22393e-07
p_948.8016_25.01	TG(18:0_18:2_22:6)+NH4	3.0573	6.52812e-08
p_972.8011_24.79	TG(18:0_20:4_22:6)+NH4	3.1708	1.32301e-07
